# MiR-34a deficiency enhances nucleic acid sensing and type I IFN signaling in a mouse model of Alzheimer’s disease

**DOI:** 10.1101/2025.09.05.674298

**Authors:** Junling Yang, George Elliot Tsourdinis, Charlotte Holas, Mark Maienschein-Cline, Robert Lalonde, Ken-ichiro Fukuchi

## Abstract

MiR-34a is implicated in aging, cell senescence, inflammation, and neurodegenerative diseases. In order to investigate the role of miR-34a in Alzheimer’s disease (AD), we produced an AD mouse model, Tg-SwDI mice, with whole body/constitutive miR-34a knockout (KO). MiR-34a KO improved long-term memory in Tg-SwDI mice, which was associated with decreases in the ratio of insoluble Aβ42 to Aβ40 and with increases in soluble and insoluble Aβ40 in the cerebral cortex. Anti-Iba1 immunofluorescence revealed increases in activated microglia. Bulk RNA-sequencing of the hippocampus followed by a gene set enrichment analysis (Enrichr) identified “cellular response to type I interferon” and “type I interferon signaling pathway” as the most prominent gene sets in miR-34a KO Tg-SwDI mice compared to miR-34a wild-type Tg-SwDI mice. Many interferon-stimulated genes (ISGs) that characterize interferon responsive microglia (IRM) were upregulated in miR-34a KO Tg-SwDI mice. MiR-34a knockdown strongly enhanced ISGs expression in TLR7 ligand-stimulated BV2 microglia. These results suggest that miR-34a inhibits the transition of microglia to the IRM state that may modulate synaptic and cognitive functions in neurodegenerative diseases and aging.
