## Supplementary Table 2 for "MiR-34a deficiency enhances nucleic acid sensing and type I IFN signaling in a mouse model of Alzheimer’s disease"

### Sheet: miR34ako_wt_inTgSwDI
BP
Term	Overlap	P-value	Adjusted P-value	Old P-value	Old Adjusted P-value	Odds Ratio	Combined Score	Genes
Cellular response to type I interferon (GO:0071357)	19/65	9.70969e-21	1.03748e-17	0	0	32.6553	1504.79	IFITM3;IFNAR2;SP100;IFITM2;RSAD2;MX2;STAT2;MX1;ISG15;IFIT1;IFIT3;PSMB8;IFIT2;BST2;OAS2;OAS3;IRF7;GBP2;IRF9
Type I interferon signaling pathway (GO:0060337)	19/65	9.70969e-21	1.03748e-17	0	0	32.6553	1504.79	IFITM3;IFNAR2;SP100;IFITM2;RSAD2;MX2;STAT2;MX1;ISG15;IFIT1;IFIT3;PSMB8;IFIT2;BST2;OAS2;OAS3;IRF7;GBP2;IRF9
Defense response to virus (GO:0051607)	24/133	1.8033e-20	1.28455e-17	0	0	17.7076	805.026	IFITM3;ZBP1;IFNAR2;RTP4;IFITM2;RSAD2;DDX58;MX2;STAT2;MX1;EIF2AK2;ISG15;IFIT1;IFIT3;RELA;IFIT2;PYCARD;BST2;IFIH1;CXCL10;OAS2;OAS3;IRF7;TLR3
Defense response to symbiont (GO:0140546)	23/124	6.00193e-20	3.20653e-17	0	0	18.2466	807.589	IFITM3;ZBP1;IFNAR2;RTP4;IFITM2;RSAD2;DDX58;MX2;STAT2;MX1;EIF2AK2;ISG15;IFIT1;IFIT3;RELA;IFIT2;PYCARD;BST2;IFIH1;OAS2;OAS3;IRF7;TLR3
Synapse pruning (GO:0098883)	6/9	4.44578e-10	7.9172e-08	0	0	150.603	3243.07	C1QB;C3;C1QA;ITGAM;TREM2;C1QC
Response to interferon-alpha (GO:0035455)	7/18	2.01237e-09	2.66912e-07	0	0	48.0832	962.817	IFITM3;IFNAR2;BST2;IFITM2;AXL;MX2;EIF2AK2
Response to type I interferon (GO:0034340)	4/9	3.76776e-06	0.000149106	0	0	59.7788	746.579	SP100;MX1;ISG15;IFIT1
Regulation of hippocampal neuron apoptotic process (GO:0110089)	3/5	2.33241e-05	0.000647321	0	0	111.679	1191.17	TYROBP;ITGAM;TREM2
Regulation of microglial cell mediated cytotoxicity (GO:1904149)	3/5	2.33241e-05	0.000647321	0	0	111.679	1191.17	SPI1;TYROBP;ITGAM
Negative regulation of plasminogen activation (GO:0010757)	3/5	2.33241e-05	0.000647321	0	0	111.679	1191.17	SERPINE1;SERPINF2;CTSZ

### Sheet: Sheet1
		Cellular response to type I interferon (GO:0071357)	16.984
		Type I interferon signaling pathway (GO:0060337)	16.984
		Defense response to virus (GO:0051607)	16.8912
		Defense response to symbiont (GO:0140546)	16.494
		Synapse pruning (GO:0098883)	7.10143
		Response to interferon-alpha (GO:0035455)	6.57363
		Response to type I interferon (GO:0034340)	3.82651
		Regulation of hippocampal neuron apoptotic process (GO:0110089)	3.18888
		Regulation of microglial cell mediated cytotoxicity (GO:1904149)	3.18888
		Negative regulation of plasminogen activation (GO:0010757)	3.18888
		Term	Count	Combined Score	FDR
		Cellular response to type I interferon (GO:0071357)	19	1504.79	1.04e-17
		Type I interferon signaling pathway (GO:0060337)	19	1504.79	1.04e-17
		Defense response to virus (GO:0051607)	24	805.026	1.28e-17
		Defense response to symbiont (GO:0140546)	23	807.589	3.21e-17
		Synapse pruning (GO:0098883)	6	3243.07	7.92e-08
		Response to interferon-alpha (GO:0035455)	7	962.817	2.67e-07
		Response to type I interferon (GO:0034340)	4	746.579	0.000149
		Regulation of hippocampal neuron apoptotic process (GO:0110089)	3	1191.17	0.000647
		Regulation of microglial cell mediated cytotoxicity (GO:1904149)	3	1191.17	0.000647
		Negative regulation of plasminogen activation (GO:0010757)	3	1191.17	0.000647
