## Supplementary Table 3 for "MiR-34a deficiency enhances nucleic acid sensing and type I IFN signaling in a mouse model of Alzheimer’s disease"

### Sheet: Sheet1
IRM Gene Name	q value*	Target of MiR-34a 5p (total number)	Target location (number)	TargetScan	miRDB	Target of MiR-34a 3p	Target location	TargetScan	miRDB
IFIT1	4.94175e-07	Yes (1)	CDS (1)	0	0	Yes (1)	CDS (1)	0	0
RSAD2	3.0186e-05	Yes (2)	3UTR (2)	0	0	Yes (1)	3UTR (1)	0	0
TRIM30A	0.000500756	Yes (1)	3UTR (1)	0	0	Yes (1)	3UTR (1)	0	0
RNF213	0.00526994	Yes (2)	CDS (2)	1	0	Yes (3)	CDS (3)	0	0
DDX60	0.00870794	Yes (1)	CDS (1)	0	0	Yes (1)	CDS (1)	0	0
IFIT2	0.0103659	Yes (2)	3UTR (1) + CDS (1)	0	0	Yes (2)	3UTR (1) + CDS (1)	0	0
PARP14	0.0206484	Yes (2)	CDS (2)	0	0	Yes (1)	CDS (1)	0	0
LGALS3BP	1.44269e-09	Yes (3)	5UTR (1) + CDS (2)	0	0	No
OASL2	1.29838e-08	Yes (2)	5UTR (2)	0	0	No
LGALS9	3.17112e-07	Yes (4)	CDS (4)	0	0	No
IFITM3	8.58018e-07	Yes (1)	CDS (1)	0	0	No
AXL	2.41626e-06	Yes (3)	3UTR (2) + CDS (1)	1	1	No
IRF7	1.20727e-05	Yes (2)	CDS (2)	0	0	No
SLFN8	4.78368e-05	Yes (7)	CDS (7)	0	0	No
IFIT3B	0.000163108	Yes (2)	CDS (2)	0	0	No
IFI27L2A	0.000201487	Yes (1)	5UTR (1)	0	0	No
RTP4	0.000228402	Yes (3)	CDS (3)	0	0	No
IFIT3	0.000236888	Yes (1)	CDS (1)	0	0	No
CD52	0.000661476	Yes (1)	3UTR (1)	0	0	No
EIF2AK2	0.00217326	Yes (3)	3UTR (3)	0	0	No
IFI204	0.0041559	Yes (1)	CDS (1)	0	0	No
USP18	0.00421688	Yes (1)	CDS (1)	0	0	No
H2-K1	0.00566282	Yes (4)	3UTR (1) + CDS (3)	0	0	No
OAS1A	0.00579776	Yes (1)	CDS (1)	0	0	No
ZBP1	0.00966817	Yes (3)	3UTR (1) + CDS (2)	0	0	No
PHF11B	0.01164	Yes (1)	CDS (1)	0	0	No
BST2	0.0121292	Yes (2)	3UTR (1) + CDS (1)	0	0	No
PHF11D	0.012179	Yes (2)	3UTR (1) + CDS (1)	0	0	No
TAP1	0.012385	Yes (1)	CDS (1)	0	0	No
STAT2	0.029835	Yes (3)	3UTR (1) + CDS (2)	0	0	No
LY6E	0.0384123	Yes (16)	3UTR (6) + 5UTR (3) + CDS (7)	0	0	No
H2-D1	0.0429391	Yes (1)	CDS (1)	0	0	No
SP100	0.0483796	Yes (12)	3UTR (1) + CDS (11)	0	1	No
B2M	1.08103e-08	No				No
CCL12	3.95334e-07	No				No
MX1	4.79329e-05	No				No
UBE2L6	0.000141285	No				No
ISG15	0.010243	No				No
IRGM1	0.02184	No				No
FGL2	0.039081	No				No
SP110	0.0802708
EPSTI1	0.0995952
STAT1	0.118347
GM4951	0.127375
TOR3A	0.152212
XAF1	0.187295
HERC6	0.293146
IFI35	0.40631
PARP9	0.4123
SLFN2	0.702035
SAMHD1	0.791819
TSPO	0.953467
ADAR	1
*q value of miR-34a KO Tg-SwDI vs. miR-34a WT Tg-SwDI mice
Bold=identified in 7+ gene sets (PMID: 40299722, reference #58)
39/53 IRM genes are significantly upregulated in Tg-SwDI mice (q<0.05).
33 of those 39 upregulated genes are potential miR-34a targets based on miRWalk
